# Transposable elements contribute to the evolution of host shift-related genes in cactophilic *Drosophila* species

**DOI:** 10.1101/2024.03.27.587021

**Authors:** D. S. Oliveira, A. Larue, W. V. B. Nunes, F. Sabot, A. Bodelón, M. P. García Guerreiro, C. Vieira, C. M. A. Carareto

**Author notes:** Daniel Siqueira de Oliveira. Anaïs Larue. François Sabot. Alejandra Bodelón. María Pilar García Guerreiro.

## Abstract

Host shifts in insects have been considered a key process with the potential to contribute to reproductive isolation and speciation. Both genomics and transcriptomics variation have been attributed to such a process, in which gene families with functions associated with host localization, acceptance, and usage have been proposed to evolve. In this context, cactophilic *Drosophila* species are an excellent model to study host shift evolution, since they use a wide range of cacti as hosts, and many species have different preferences. Transposable elements are engines of genetic novelty between populations and species, driving rapid adaptive evolution. However, the extent of TEs’ contribution to host shift remains unexplored. We performed genomic and transcriptomic analyses in six genomes of cactophilic species/subspecies to investigate how TEs interact with genes associated with host shift. Our results revealed enrichment of TEs at promoter regions of host shift-related genes, with ∼39% of the odorant receptors containing their transcription factor binding sites within TEs. We observed that ∼50% of these TEs are *Helitrons*, demonstrating an unprecedented putative *cis*-regulatory role of *Helitrons* in *Drosophila*. Differential expression analysis between species with different preferred hosts revealed divergence in gene expression in head and larval tissues. Although TEs’ presence does not affect overall gene expression, we observed 6.27% of the expressed genes generating gene-TE chimeric transcripts, including those with function affecting host preference. Our combined genomic and transcriptomic approaches provide evidence of TE-driven divergence between species, highlighting the evolutionary role of TEs in the context of host shift, a key adaptive process that can cause reproductive isolation.
