## Supplemental Table 1 for "Transposable elements contribute to the evolution of host shift-related genes in cactophilic *Drosophila* species"

### Sheet: Table S1
Table S1. Genome assembly’s metrics of Nanopore long-reads for the seven genomes sequenced in this work.
Species		Primary host		Genome size (assembly)		nº Scaffolds		Mean length		Longest scaffold		Shortest scaffold		N count		Gaps		N50		N50n		N70		N70n		N90		N90n
D. buzzatii		Opuntia sp.		175.7 Mb		719		244446		13560142		198		0		0		6272734		9		3855623		16		238564		46
D. koepferae		Columnar cacti		175.1 Mb		1137		153981		28253777		57		0		0		9646180		6		4273813		11		221576		41
D. arizonae		Opuntia sp. and columnar cacti		182.2 Mb		264		690503		35352779		1056		0		0		24500046		4		22783900		5		685293		17
D. m. mojavensis		Ferocactus cylindraceus		183.7 Mb		324		567103		26932601		158		0		0		18820093		4		3560291		8		581771		38
D. m. wrigleyi		Opuntia sp.		177.3 Mb		1469		309427		31203223		399		0		0		15898614		4		9784868		7		165990		35
D. m. sonorensis		Stenocereus thurberi		180.5 Mb		451		400264		27608048		306		0		0		8517388		6		4917475		11		284550		58
