## Supplemental Table 2 for "Transposable elements contribute to the evolution of host shift-related genes in cactophilic *Drosophila* species"

### Sheet: Table S2
Table S2: List of host shift gene Ids from D. m. wrigleyi refseq genome from NCBI
Location			Acceptance			Host use
OBP	OR		GR	IR		EST	ABC	GST	UDP	CYP
LOC6573123	LOC6578143		LOC6575847	LOC6585739		LOC6574464	LOC6586283	LOC6580949	LOC6577898	LOC6586100
LOC6572583	LOC26528431		LOC6577227	LOC6578203		LOC6572617	LOC6574118	LOC6583994	LOC6576103	LOC6580442
LOC6580702	LOC6584413		LOC6586316	LOC6585822		LOC6574477	LOC6574120	LOC6576051	LOC6574192	LOC6579038
LOC6580406	LOC26527676		LOC6583473	LOC6575409		LOC6572614	LOC6577398	LOC6573366	LOC6575968	LOC6583680
LOC6579177	LOC6583405		LOC6578511	LOC6577992		LOC26527135	LOC6576851	LOC6573110	LOC6575474	LOC6581578
LOC6572744	LOC6579071		LOC6580202	LOC6576758		LOC6580545	LOC6577539	LOC6586477	LOC6574190	LOC6576681
LOC6585382	LOC6578440		LOC6575629	LOC6577651		LOC6576804	LOC6586266	LOC6578917	LOC6579307	LOC6575851
LOC6585380	LOC6572845		LOC26527627	LOC6576755		LOC6574480	LOC6583748	LOC6578916	LOC6579306	LOC6580984
LOC6585379	LOC6578554		LOC6575375	LOC6575063		LOC6572619	LOC6582782	LOC6577143	LOC6577197	LOC6577726
LOC6582779	LOC6573756		LOC6585360	LOC6575062		LOC6572610	LOC6577540	LOC6573115	LOC6575819	LOC6574889
LOC6581818	LOC6584577		LOC6584412	LOC6583148		LOC6572608	LOC6585769	LOC6573114	LOC6579308	LOC6585222
LOC6580699	LOC6583843		LOC6584387	LOC6586314		LOC116804904	LOC6575551	LOC6573113	LOC6574189	LOC6584009
LOC6580689	LOC6580698		LOC6583475	LOC6575095		LOC6572607	LOC6578120	LOC6584932	LOC6574187	LOC6575539
LOC6580688	LOC6579644		LOC6583472	LOC6577874		LOC6575275	LOC6585677	LOC6578931	LOC6574186	LOC6579783
LOC6580686	LOC6579580		LOC6583470	LOC6576757		LOC6575048	LOC6576030	LOC6578918	LOC6578664	LOC6586905
LOC6580685	LOC6578737		LOC6582597	LOC6586293		LOC6572618	LOC6583362	LOC6578915	LOC116803942	LOC6586903
LOC6578496	LOC6578413		LOC6581771	LOC6583245		LOC6575897	LOC6576239	LOC6578813	LOC116803908	LOC6586163
LOC6578242	LOC6572272		LOC6580772	LOC6582973			LOC6573196	LOC6578790	LOC6574191	LOC6586101
LOC6576646	LOC6586417		LOC6580633	LOC6576652			LOC26527843	LOC122757020	LOC6575331	LOC6585988
LOC6574749	LOC6585265		LOC6580274	LOC6575093			LOC6584542	LOC6585066	LOC6582725	LOC6585072
LOC6573124	LOC6585146		LOC6580089	LOC6582217			LOC6584329	LOC6584447	LOC6575818	LOC6584678
LOC6572739	LOC6584534		LOC6580088	LOC6581247			LOC6583165	LOC6580536		LOC6583072
LOC6575893	LOC6583506		LOC6578371				LOC6576813	LOC6578702		LOC6582918
LOC6579244	LOC6583403		LOC6577392				LOC6575552	LOC6586478		LOC6580402
LOC6584454	LOC6583016		LOC6577228				LOC6573195	LOC6574711		LOC6580347
	LOC6582283		LOC6574708				LOC6586265	LOC6573112		LOC6580331
	LOC6582240		LOC6573775				LOC6586264	LOC6578914		LOC6580326
	LOC6582237		LOC6573774					GstD1		LOC6580325
	LOC6581625		LOC6573433							LOC6579431
	LOC6579647		LOC6573432							LOC6579320
	LOC6579081		LOC6572935							LOC6579224
	LOC6578553		LOC116804865							LOC6579099
	LOC6578535		LOC116804078							LOC6579098
	LOC6578414		LOC122757456							LOC6579097
	LOC6577741		LOC6573431							LOC6578754
	LOC6577461		LOC6587082							LOC6578648
	LOC6577030		LOC6580868							LOC6578315
	LOC6576836		LOC6580771							LOC6576769
	LOC6576707		LOC6576544							LOC6576545
	LOC6576597		LOC6576247							LOC6575470
	LOC6575880		LOC6573776							LOC6575132
	LOC6575762		LOC6573773							LOC6574390
	LOC6575523		LOC6573772							LOC6573733
	LOC6575387		LOC6573277							LOC6572829
	LOC6575386		LOC122756997							LOC6572828
	LOC6575270									LOC6583806
	LOC6574391									LOC6581579
	LOC6572987									LOC6581432
	LOC6572390									LOC6580346
	LOC6572274									LOC6580332
	LOC6572202									LOC6579322
	LOC6572199									LOC6576764
	LOC116803839									LOC6574861
	LOC116803708									LOC6573758
	LOC26528727									LOC6573468
	LOC26528198									LOC6573058
	LOC26527658									LOC6572304
	LOC122756786									LOC6585602
	LOC122756883									LOC6575683
