## Supplemental Table 3 for "Transposable elements contribute to the evolution of host shift-related genes in cactophilic *Drosophila* species"

### Sheet: Table S3
Table S3: Summary of the permutation tests results of TE copies located nearby host shift genes. Color highlights: green: significant p-value; blue: enrichment; orange: depletion.
TEs located 2kb upstream (promoter)
	D. arizonae			D. m. mojavensis			D. m. wrigleyi			D. m. sonorensis			D. buzzatii			D. koepferae
HS gene	p-value	z-score		pvalue	z-score		pvalue	z-score		pvalue	z-score		pvalue	z-score		pvalue	z-score
OBP	0.4783	-0.274		0.3373	0.587		0.2229	-0.977		0.2579	-0.857		0.2704	-0.875		0.2709	-0.903
OR	0.002	3.099		0.0005	3.952		0.001	3.417		0.0025	3		0.0945	1.544		0.4773	0.186
GR	0.4928	0.181		0.2984	0.704		0.1374	1.225		0.1449	1.23		0.1614	1.224		0.019	2.386
IR	0.4493	0.338		0.2869	0.76		0.1584	1.266		0.4148	0.401		0.1964	1.1		0.2694	0.89
CYP	0.0115	2.389		0.2344	-0.881		0.3228	-0.628		0.4488	0.244		0.0955	-1.489		0.1709	-1.108
UGT	0.017	-2.188		0.5332	-0.203		0.0695	-1.695		0.069	-1.651		0.033	-1.967		0.1784	-1.205
GST	0.4743	-0.274		0.1009	-1.445		0.1009	-1.418		0.2584	-0.837		0.032	2.161		0.0205	-2.082
EST	0.1614	1.154		0.5522	-0.094		0.3543	-0.564		0.5502	0.049		0.0665	-1.715		0.5382	0.198
ABC	0.3658	0.536		0.3433	0.572		0.3553	0.516		0.5552	-0.077		0.1794	1.192		0.019	2.428
TEs located 2kb downstream
	D. arizonae			D. m. mojavensis			D. m. wrigleyi			D. m. sonorensis			D. buzzatii			D. koepferae
HS gene	p-value	z-score		pvalue	z-score		pvalue	z-score		pvalue	z-score		pvalue	z-score		pvalue	z-score
OBP	0.003	-2.768		0.0625	-1.7		0.0165	-2.163		0.006	-2.511		0.2039	-1.051		0.2584	-0.965
OR	0.028	2.168		0.01	2.552		0.024	2.193		0.0395	2.006		0.3213	-0.646		0.5282	-0.156
GR	0.2664	0.779		0.4553	-0.342		0.5587	-0.064		0.5277	-0.172		0.4993	-0.241		0.4373	-0.436
IR	0.5337	0.069		0.2574	-0.94		0.4408	-0.457		0.2849	-0.868		0.0575	1.833		0.1424	1.319
CYP	0.3353	0.57		0.2774	0.71		0.5202	-0.123		0.4373	-0.369		0.0075	-2.536		0.087	-1.48
UGT	0.5922	-0.056		0.5557	0.06		0.5647	0.05		0.4628	-0.369		0.094	-1.552		0.1794	-1.214
GST	0.2679	-0.829		0.3478	-0.614		0.041	-1.829		0.07	-1.629		0.058	-1.722		0.0985	-1.484
EST	0.0005	3.497		0.2194	-1		0.5442	-0.17		0.1409	-1.282		0.0475	-1.827		0.2829	0.842
ABC	0.4248	-0.417		0.4888	-0.274		0.1714	-1.095		0.4093	-0.505		0.1579	-1.212		0.3998	-0.55
