## Supplemental Table 4 for "Transposable elements contribute to the evolution of host shift-related genes in cactophilic *Drosophila* species"

### Sheet: Table S4
Table S4: Metrics of TE-richness over 200kb bins in the six genomes. "> 50kb" is the number of 200kb bins with > 50kb from TE copies, which is the threshold to define as TE-rich. "OR genes" represents the number of ORs within bins identified as TE-rich.
	mulleri species						buzzatii species
	D. arizonae	D. m. mojavensis	D. m. wrigleyi	D. m. sonorensis	Mean		D. koepferae	D. buzzatii	Mean
> 50kb	130	149	71	105	113.75		46	48	47
OR genes	1	1	1	0	0.75		0	0	0
Total (Mb)	26	29.8	14.2	21	22.75		9.2	9.6	9.4
