## Supplemental Table 5 for "Transposable elements contribute to the evolution of host shift-related genes in cactophilic *Drosophila* species"

### Sheet: Table S5
Table S5: Helitrons located upstream to ORs and spanning to exons.
	D. arizonae	D. m. mojavensis	D. m. wrigleyi	D. m. sonorensis	D. koepferae	D. buzzatii
Upstream	-	LOC6578143 - OR22c		LOC6578143 - OR22c	-	-
		LOC6572199 - IR85c
	LOC6584413 - OR10a	LOC26527676 - OR13a	LOC6584413 - OR10a	LOC6584413 - OR10a
Downstream	LOC26527658 - OR71a	LOC26527658 - OR71a	LOC26527658 - OR71a	LOC6575523 - OR82a	-	-
		LOC6575523 - OR82a	LOC26527676 - OR13a
			LOC6575523 - OR82a
