## Supplemental Table 6 for "Transposable elements contribute to the evolution of host shift-related genes in cactophilic *Drosophila* species"

### Sheet: Table S6
Table S6: Transcription factor binding sites identified on TEs located 2kb upstream to ORs.
D. arizonae
TF	TE	genome_start	genome_end	insertion_start	insertion_end	p-value	gene
acj6	DR2673600_96p#DNA/TcMar-Tigger	24039289	24039460	83	90	4.83e-05	LOC6578535
onecut	DR2449166_88p#RC/Helitron	3343744	3344579	700	706	9.66e-05	LOC6575880
onecut	DR2449185_97p#RC/Helitron	35191625	35192399	450	456	9.66e-05	LOC6575523
onecut	DR2449188_92p#RC/Helitron	35192550	35193654	132	138	9.66e-05	LOC6575523
onecut	DR2449376_93p#RC/Helitron	22258272	22259045	698	704	9.66e-05	LOC6576597
onecut	DR2449376_93p#RC/Helitron	8056866	8057778	768	774	9.66e-05	LOC6576707
onecut	DR2673570_98p#DNA/hAT-Pegasus	35192858	35193667	659	665	9.66e-05	LOC6575523
onecut	DR2673691_93p#RC/Helitron	1530177	1532223	1242	1248	9.66e-05	LOC6578143
Xbp1	DR2449180_91p#DNA/CMC-Transib	22259859	22260894	721	728	6.92e-05	LOC6576597
zf30C	DR2449188_92p#RC/Helitron	3836420	3837754	860	873	6.42e-05	LOC26528198
zf30C	DR2449376_93p#RC/Helitron	30946554	30947281	92	105	8.91e-05	LOC26528727
zf30C	DR2449474_85p#RC/Helitron	30946612	30947291	565	578	8.91e-05	LOC26528727
zf30C	DR2449695_84p#DNA/Sola-2	2297071	2297279	85	98	5.81e-05	LOC6575762
D. m. wrigleyi
TF	TE	genome_start	genome_end	insertion_start	insertion_end	p-value	gene
acj6	DR2673717_99p#DNA/hAT-Blackjack	12733356	12734170	395	402	4.83e-05	LOC6578143
Fer1	DR2449419_99p#RC/Helitron	29855882	29856788	574	586	8.35e-05	LOC6575386
onecut	DR2449316_89p#DNA/TcMar-Tc1	12734372	12735007	343	349	9.66e-05	LOC6578143
onecut	DR2449441_94p#RC/Helitron	400886	401571	323	329	9.66e-05	LOC6572202
onecut	DR2449443_92p#RC/Helitron	31064939	31065984	140	146	9.66e-05	LOC6575523
zf30C	DR2449316_89p#DNA/TcMar-Tc1	12734372	12735007	61	74	3.76e-05	LOC6578143
zf30C	DR2673609_89p#DNA/hAT-Pegasus	342482	342973	33	46	2.18e-05	LOC26528198
zf30C	DR2673625_87p#DNA/P	341065	341242	138	151	5.3e-05	LOC26528198
zf30C	DR2673642_99p#RC/Helitron	12733024	12733355	264	277	8.4e-05	LOC6578143
D. m. mojavensis
TF	TE	genome_start	genome_end	insertion_start	insertion_end	p-value	gene
acj6	DR2673717_97p#DNA/hAT-Blackjack	756418	757030	194	201	4.83e-05	LOC6578143
Fer1	DR2449419_99p#RC/Helitron	118853	119872	415	427	6.88e-05	LOC6575523
Fer1	DR2449419_99p#RC/Helitron	23019558	23020500	409	421	8.35e-05	LOC6572202
onecut	DR2449376_97p#RC/Helitron	6989378	6990312	798	804	9.66e-05	LOC6577388
onecut	DR2449452_99p#RC/Helitron	118237	118727	384	390	9.66e-05	LOC6575523
onecut	DR2449452_99p#RC/Helitron	755028	755621	287	293	9.66e-05	LOC6578143
onecut	DR2449491_88p#RC/Helitron	117679	118248	422	428	9.66e-05	LOC6575523
onecut	DR2673541_89p#DNA/hAT-Pegasus	755622	756400	295	301	9.66e-05	LOC6578143
zf30C	DR2414370_86p#DNA/hAT-Pegasus	23078601	23078882	231	244	5.3e-05	LOC26528198
zf30C	DR2449412_99p#LINE/I-Jockey	21086067	21086369	200	213	8.49e-05	LOC6580698
zf30C	DR2449448_98p#LINE/CR1	1800700	1803163	1167	1180	3.1e-05	LOC6578413
zf30C	DR2449452_99p#RC/Helitron	23076678	23077450	28	41	2.18e-05	LOC26528198
zf30C	DR2449452_99p#RC/Helitron	755028	755621	5	18	3.76e-05	LOC6578143
zf30C	DR2673541_89p#DNA/hAT-Pegasus	755622	756400	44	57	9.41e-05	LOC6578143
D. m. sonorensis
TF	TE	genome_start	genome_end	insertion_start	insertion_end	p-value	gene
Fer1	DR2449185_96p#RC/Helitron	3091384	3092626	639	651	9.03e-06	LOC6572202
onecut	DR2449132_97p#RC/Helitron	805611	805742	124	130	9.66e-05	LOC6578143
onecut	DR2449265_97p#RC/Helitron	4366999	4367218	200	206	9.66e-05	LOC6574391
onecut	DR2449265_97p#RC/Helitron	805238	805381	8	14	9.66e-05	LOC6578143
onecut	DR2449343_95p#RC/Helitron	804348	805001	341	347	9.66e-05	LOC6578143
onecut	DR2449376_98p#RC/Helitron	805151	805269	18	24	9.66e-05	LOC6578143
onecut	DR2449443_95p#RC/Helitron	9982587	9983130	415	421	9.66e-05	LOC6575523
onecut	DR2673589_86p#DNA/hAT-Pegasus	805002	805728	244	250	9.66e-05	LOC6578143
onecut	DR2673620_96p#RC/Helitron	9982102	9982592	102	108	9.66e-05	LOC6575523
zf30C	DR2449343_95p#RC/Helitron	804348	805001	59	72	3.76e-05	LOC6578143
zf30C	TEannot_dmoj26_DSO_57.5107p#LTR/Gypsy	3149860	3150129	230	243	5.3e-05	LOC26528198
D. buzzatii
TF	TE	genome_start	genome_end	insertion_start	insertion_end	p-value	gene
acj6	DR2673804_85p#DNA/P	6321168	6321426	245	252	7.48e-05	LOC6579647
Fer1	DR2414373_85p#RC/Helitron	1877393	1878855	540	552	9.23e-06	LOC6583506
onecut	DR2414373_85p#RC/Helitron	1877393	1878855	175	181	9.66e-05	LOC6583506
onecut	DR2673572_89p#RC/Helitron	540237	540875	497	503	9.66e-05	LOC6578143
onecut	TEannot_dbuz_DSO_65.6376p#LTR/Gypsy	6263823	6264297	310	316	9.66e-05	LOC6576597
onecut	TEannot_dbuz_DSO_92.2148p#DNA/TcMar-Pogo	4639203	4639388	93	99	9.66e-05	LOC6577461
Xbp1	TEannot_dbuz_DSO_70.0781p#LINE/I-Jockey	6271261	6271582	135	142	9.11e-05	OR-like13
zf30C	DR2414373_85p#RC/Helitron	1877393	1878855	901	914	6.38e-05	LOC6583506
zf30C	DR2673572_89p#RC/Helitron	540237	540875	168	181	9.68e-05	LOC6578143
zf30C	DR3011652_99p#DNA/PiggyBac	2912099	2913489	112	125	1.07e-05	OR-like12
zf30C	TEannot_dbuz_DSO_57.6923p#DNA/TcMar-Tc1	4639621	4640052	392	405	2.47e-05	LOC6577461
zf30C	TEannot_dbuz_DSO_70.0781p#LINE/I-Jockey	6271261	6271582	76	89	4.89e-05	OR-like13
D. koepferae
TF	TE	genome_start	genome_end	insertion_start	insertion_end	p-value	gene
Fer1	DR2449658_86p#LINE/I-Jockey	4241457	4246396	4903	4915	4.62e-05	LOC6579081
onecut	DR2449658_86p#LINE/I-Jockey	4241457	4246396	464	470	9.66e-05	LOC6579081
onecut	DR2817343_90p#RC/Helitron	5081041	5081811	516	522	9.66e-05	LOC6576597
onecut	DR2817343_91p#RC/Helitron	1374640	1374903	30	36	9.66e-05	LOC6580698
onecut	DR2948648_88p#RC/Helitron	1375094	1378237	2929	2935	9.66e-05	LOC6580698
onecut	TEannot_dkoep_DSO_57.1734p#DNA/TcMar-Tc1	15782649	15783070	252	258	9.66e-05	LOC6577461
onecut	TEannot_dkoep_DSO_70.5439p#DNA/CMC-Transib	999187	1000374	1143	1149	9.66e-05	LOC6574391
Xbp1	DR2816577_83p#LTR/Copia	2988158	2992674	1641	1648	6.92e-05	LOC6578553
Xbp1	DR2817343_91p#RC/Helitron	3777471	3778191	157	164	8.12e-05	LOC6575523
Xbp1	DR2948648_88p#RC/Helitron	1375094	1378237	1846	1853	9.11e-05	LOC6580698
zf30C	DR2816577_83p#LTR/Copia	2988158	2992674	1217	1230	5.2e-05	LOC6578553
zf30C	TEannot_dkoep_DSO_57.1734p#DNA/TcMar-Tc1	15782649	15783070	30	43	6.14e-05	LOC6577461
