## Supplemental Table 7 for "Transposable elements contribute to the evolution of host shift-related genes in cactophilic *Drosophila* species"

### Sheet: Table S7
Table S7: Fisher test data to analyze frequency of TFBSs within TEs in ORs compared to Ser/Thr Kinases and Zinc-finger gene families.
Groups	Frequency		Groups	Frequency
OR with TFBS	15		OR with TFBS	15
OR without TFBS	42		OR without TFBS	42
Ser/Thr. Kinases with TFBS	6		Zinc-finger with TFBS	7
Ser/Thr. Kinases without TFBS	34		Zinc-finger without TFBS	38
Fisher's exact test			Fisher's exact test
Odd ratio: 3.10			Odd ratio: 3.33662
p-value: 0.0008519			p-value: 0.0004341
