## Supplemental Table 8 for "Transposable elements contribute to the evolution of host shift-related genes in cactophilic *Drosophila* species"

### Sheet: Table S8
Table S8: Summary results for each HLAU gene: TE presence in the promoter, presence of TFBSs for ORs, and differential expression in head and larvae
Gene ID	HLAU family	TE presence in promoter						Presence of OR's TFBS						Up-regulated in Opuntia sp. Dweller								Up-regulated in columnar cacti dweller
		D. buzzatii	D. koepferae	D. arizonae	D. m. wrigleyi	D. m. mojavensis	D. m. sonorensis	D. buzzatii	D. koepferae	D. arizonae	D. m. wrigleyi	D. m. mojavensis	D. m. sonorensis	D. m. wrigleyi vs D. m. mojavensis		D. m. wrigleyi vs D. m. sonorensis		D. m. wrigleyi vs D. arizonae		D. buzzatii vs D. koepferae		D. m. mojavensis vs D. m. wrigleyi		D. m. sonorensis vs D. m. wrigleyi		D. arizonae vs D. m. wrigleyi		D. koepferae vs D. buzzatii
														Head	Larvae	Head	Larvae	Head	Larvae	Head	Larvae	Head	Larvae	Head	Larvae	Head	Larvae	Head	Larvae
LOC6586283	ABC	-	yes	yes	yes	yes	yes	-	-	-	-	-	-	-	-	-	-	yes	-	-	-	-	-	-	-	-	-	-	-
LOC6574118	ABC	yes	yes	-	-	-	-	-	-	-	-	-	-	-	-	-	-	-	-	-	-	-	-	-	-	-	-	yes	-
LOC6574120	ABC	-	-	-	-	-	-	-	-	-	-	-	-	-	-	-	-	-	-	yes	yes	-	-	-	-	-	-	-	-
LOC6577398	ABC	-	-	yes	yes	yes	yes	-	-	-	-	-	-	-	-	-	-	-	-	-	-	-	-	-	-	-	-	-	-
LOC6576851	ABC	yes	-	-	-	-	-	-	-	-	-	-	-	-	-	-	-	-	-	-	-	-	-	-	-	-	-	-	-
LOC6577539	ABC	-	-	-	-	-	-	-	-	-	-	-	-	-	-	-	-	-	-	-	-	-	-	-	-	-	-	-	yes
LOC6586266	ABC	yes	-	yes	yes	yes	yes	-	-	-	-	-	-	-	-	-	yes	-	-	-	-	-	-	-	-	-	-	-	-
LOC6583748	ABC	-	-	-	-	-	-	-	-	-	-	-	-	-	-	-	-	-	-	-	-	-	-	-	-	-	-	-	-
LOC6582782	ABC	-	-	-	-	-	-	-	-	-	-	-	-	-	-	-	-	-	-	-	-	-	-	-	-	-	-	-	-
LOC6577540	ABC	-	-	-	-	-	-	-	-	-	-	-	-	-	-	-	yes	-	yes	-	-	-	-	-	-	-	-	-	-
LOC6585769	ABC	yes	yes	yes	yes	yes	yes	-	-	-	-	-	-	-	-	-	-	-	-	-	-	-	-	-	-	-	-	-	-
LOC6575551	ABC	-	yes	-	-	-	-	-	-	-	-	-	-	-	-	-	-	-	-	-	-	-	-	yes	-	yes	-	-	-
LOC6578120	ABC	-	yes	yes	yes	yes	yes	-	-	-	-	-	-	-	-	-	-	-	-	-	-	-	-	-	-	-	-	-	-
LOC6585677	ABC	yes	yes	-	-	-	-	-	-	-	-	-	-	-	-	-	-	-	-	-	-	-	-	-	-	-	-	-	-
LOC6576030	ABC	yes	yes	yes	yes	yes	yes	-	-	-	-	-	-	-	-	-	-	-	-	-	-	-	-	-	-	-	-	-	-
LOC6583362	ABC	-	-	-	-	-	-	-	-	-	-	-	-	-	-	-	-	-	-	-	-	-	-	-	-	-	-	-	-
LOC6576239	ABC	-	-	yes	-	-	-	-	-	-	-	-	-	-	-	-	-	-	-	-	-	-	-	-	-	-	-	yes	-
LOC6573196	ABC	-	-	-	-	-	-	-	-	-	-	-	-	-	-	-	-	-	-	-	-	-	-	-	-	-	-	yes	-
LOC26527843	ABC	-	-	yes	-	-	-	-	-	-	-	-	-	-	-	-	-	-	-	-	-	-	-	-	-	-	-	-	-
LOC6584542	ABC	-	-	-	-	-	-	-	-	-	-	-	-	-	-	-	-	-	-	-	-	-	-	-	-	-	-	-	-
LOC6584329	ABC	-	-	-	-	-	-	-	-	-	-	-	-	-	-	-	-	-	-	-	-	-	-	-	-	-	yes	-	-
LOC6583165	ABC	-	-	yes	-	-	-	-	-	-	-	-	-	-	-	-	-	-	-	-	-	-	-	-	-	-	-	-	-
LOC6576813	ABC	-	-	-	-	yes	yes	-	-	-	-	-	-	-	-	-	-	yes	yes	-	-	-	-	-	-	-	-	-	-
LOC6575552	ABC	-	yes	-	-	-	-	-	-	-	-	-	-	-	-	-	-	-	-	-	-	-	-	-	-	-	-	-	-
LOC6573195	ABC	yes	-	-	-	-	-	-	-	-	-	-	-	-	-	-	-	-	-	-	-	-	-	-	-	-	-	yes	-
LOC6586265	ABC	yes	yes	-	-	-	-	-	-	-	-	-	-	-	-	-	-	-	-	-	-	-	-	-	-	-	-	-	-
LOC6586264	ABC	-	yes	yes	-	yes	-	-	-	-	-	-	-	yes	-	yes	yes	-	-	-	-	-	-	-	-	yes	yes	-	-
LOC6586100	CYP	yes		yes				-	-	-	-	-	-	-	-	-	-	-	-	-	-	-	-	-	yes	-	yes	-	-
LOC6580442	CYP	-		yes				-	-	-	-	-	-	yes	yes	-	yes	yes	yes	-	-	-	-	-	-	-	-	yes	-
LOC6579038	CYP	-		-				-	-	-	-	-	-	-	yes	-	-	-	-	-	-	-	-	-	-	-	yes	-	-
LOC6583680	CYP	-		-				-	-	-	-	-	-	-	-	-	-	yes	yes	-	-	-	-	-	-	-	-	yes	yes
LOC6581578	CYP	-		-				-	-	-	-	-	-	-	-	-	-	-	-	-	-	yes	-	-	yes	yes	-	-	-
LOC6576681	CYP	-		yes				-	-	-	-	-	-	-	-	-	-	-	-	-	-	-	-	-	-	-	-	-	-
LOC6575851	CYP	-		-				-	-	-	-	-	-	-	-	-	-	-	-	-	-	-	-	-	-	-	yes	-	-
LOC6580984	CYP	-		yes				-	-	-	-	-	-	-	-	-	-	-	-	yes	-	yes	yes	yes	-	yes	-	-	-
LOC6577726	CYP	-		-				-	-	-	-	-	-	-	-	-	-	-	-	-	yes	-	yes	-	yes	-	yes	-	-
LOC6574889	CYP	-		-				-	-	-	-	-	-	-	yes	-	yes	-	-	-	yes	-	-	-	-	yes	yes	-	-
LOC6585222	CYP	-		-				-	-	-	-	-	-	-	-	-	-	-	-	-	-	-	-	-	-	-	yes	yes	-
LOC6584009	CYP	yes		yes				-	-	-	-	-	-	-	-	-	-	-	-	-	-	-	-	-	-	-	-	-	-
LOC6575539	CYP	-		yes				-	-	-	-	-	-	-	-	-	-	-	-	-	-	-	-	-	-	-	-	-	-
LOC6579783	CYP	-		-				-	-	-	-	-	-	-	-	yes	-	-	-	-	-	-	-	-	-	-	-	yes	-
LOC6586905	CYP	-		yes				-	-	-	-	-	-	-	-	-	-	-	-	yes	yes	-	-	-	-	-	-	-	-
LOC6586903	CYP	-		-				-	-	-	-	-	-	yes	yes	yes	yes	-	-	-	-	-	-	-	-	-	-	-	-
LOC6586163	CYP	-		-				-	-	-	-	-	-	-	-	-	-	-	-	yes	-	-	-	-	-	-	yes	-	-
LOC6586101	CYP	-		-				-	-	-	-	-	-	-	yes	-	-	-	yes	-	-	-	-	-	-	-	-	-	-
LOC6585988	CYP	-		-				-	-	-	-	-	-	-	-	yes	yes	-	yes	-	-	-	-	-	-	-	-	yes	-
LOC6585072	CYP	-		-				-	-	-	-	-	-	-	-	-	yes	-	-	-	yes	yes	-	yes	-	yes	-	-	-
LOC6584678	CYP	-		yes				-	-	-	-	-	-	-	-	-	-	-	-	-	-	-	-	-	-	-	-	yes	-
LOC6583072	CYP	-		-				-	-	-	-	-	-	-	-	-	-	-	-	-	yes	-	-	-	-	-	-	-	-
LOC6582918	CYP	yes		-				-	-	-	-	-	-	-	-	yes	-	-	-	-	-	yes	-	-	-	-	yes	yes	-
LOC6580402	CYP	-		-				-	-	-	-	-	-	-	yes	-	yes	yes	yes	-	yes	-	-	-	-	-	-	-	-
LOC6580347	CYP	-		-				-	-	-	-	-	-	-	yes	-	yes	-	-	-	-	-	-	-	-	-	-	-	-
LOC6580331	CYP	-		-				-	-	-	-	-	-	-	-	-	yes	-	-	-	-	-	-	-	-	-	-	yes	yes
LOC6580326	CYP	-		-				-	-	-	-	-	-	-	-	-	-	-	-	-	-	-	-	-	-	-	-	-	-
LOC6580325	CYP	-		-				-	-	-	-	-	-	-	-	-	-	-	-	-	-	-	-	-	-	yes	-	-	-
LOC6579431	CYP	-		yes				-	-	-	-	-	-	-	yes	yes	-	-	-	-	-	-	-	-	-	yes	-	-	-
LOC6579320	CYP	-		yes				-	-	-	-	-	-	-	-	-	yes	yes	-	yes	yes	-	-	-	-	-	yes	-	-
LOC6579224	CYP	-		-				-	-	-	-	-	-	-	-	-	-	-	-	-	yes	yes	yes	yes	yes	yes	yes	-	-
LOC6579099	CYP	-		-				-	-	-	-	-	-	-	-	-	-	-	-	-	yes	-	yes	yes	-	yes	yes	-	-
LOC6579098	CYP	-		-				-	-	-	-	-	-	-	-	-	-	-	yes	-	-	-	-	-	-	-	-	yes	-
LOC6579097	CYP	-		yes				-	-	-	-	-	-	-	-	-	-	-	-	-	-	yes	yes	yes	-	-	yes	-	-
LOC6578754	CYP	-		yes				-	-	-	-	-	-	-	yes	-	yes	-	-	-	yes	yes	-	yes	-	yes	-	-	-
LOC6578648	CYP	-		-				-	-	-	-	-	-	-	-	-	-	-	-	-	-	-	-	-	-	-	-	-	-
LOC6578315	CYP	-		-				-	-	-	-	-	-	-	-	-	-	-	-	-	-	-	-	-	-	-	-	-	-
LOC6576769	CYP	-		yes				-	-	-	-	-	-	yes	-	yes	yes	-	-	-	yes	-	-	-	-	-	-	-	-
LOC6576545	CYP	-		-				-	-	-	-	-	-	-	-	-	-	-	-	-	-	-	-	-	-	-	-	-	-
LOC6575470	CYP	-		yes				-	-	-	-	-	-	yes	yes	-	-	yes	-	-	-	-	-	yes	yes	-	-	-	-
LOC6575132	CYP	-		yes				-	-	-	-	-	-	-	yes	-	-	-	-	-	yes	-	-	-	-	-	-	-	-
LOC6574390	CYP	yes		-				-	-	-	-	-	-	-	yes	-	yes	-	yes	-	-	-	-	-	-	-	-	-	-
LOC6573733	CYP	-		-				-	-	-	-	-	-	-	yes	-	yes	yes	yes	-	yes	-	-	-	-	-	-	-	-
LOC6572829	CYP	-		-				-	-	-	-	-	-	yes	-	-	-	-	-	yes	-	-	-	yes	-	yes	yes	-	-
LOC6572828	CYP	yes		yes				-	-	-	-	-	-	-	-	-	-	-	-	-	-	-	-	yes	-	-	yes	-	-
LOC6583806	CYP	-		-				-	-	-	-	-	-	-	-	-	-	-	-	-	-	-	-	-	-	-	yes	-	-
LOC6581579	CYP	-		-				-	-	-	-	-	-	yes	yes	-	-	yes	yes	-	-	-	-	-	-	-	-	-	-
LOC6581432	CYP	-		yes				-	-	-	-	-	-	-	-	-	-	-	yes	yes	-	-	-	-	-	-	-	-	-
LOC6580346	CYP	-		yes				-	-	-	-	-	-	-	-	-	yes	-	yes	-	yes	-	-	yes	-	yes	-	-	-
LOC6580332	CYP	-		-				-	-	-	-	-	-	-	yes	yes	yes	-	yes	yes	-	-	-	-	-	-	-	-	-
LOC6579322	CYP	-		-				-	-	-	-	-	-	-	yes	-	yes	-	-	-	yes	-	-	-	-	-	yes	-	-
LOC6576764	CYP	-		-				-	-	-	-	-	-	-	-	-	yes	yes	yes	-	yes	-	-	yes	-	-	-	yes	-
LOC6574861	CYP	-		-				-	-	-	-	-	-	-	-	-	-	-	yes	-	-	-	-	-	-	-	-	-	yes
LOC6573758	CYP	-		yes				-	-	-	-	-	-	-	-	-	-	-	-	-	-	-	-	-	-	yes	-	-	yes
LOC6573468	CYP	-		-				-	-	-	-	-	-	-	-	-	-	-	-	-	yes	-	-	-	-	-	-	-	-
LOC6573058	CYP	-		-				-	-	-	-	-	-	-	-	-	-	-	-	yes	-	-	-	-	-	-	-	-	-
LOC6572304	CYP	yes		yes				-	-	-	-	-	-	-	-	-	-	yes	-	-	-	-	-	-	-	-	-	yes	-
LOC6585602	CYP	-		-				-	-	-	-	-	-	yes	yes	-	-	-	yes	-	-	-	-	-	-	-	-	-	-
LOC6575683	CYP	-		yes				-	-	-	-	-	-	-	-	-	yes	-	-	-	-	-	-	-	-	-	-	-	-
LOC6574464	Esterase	-		yes				-	-	-	-	-	-	-	-	-	-	-	-	-	yes	-	-	-	-	-	-	yes	-
LOC6572617	Esterase	-		-				-	-	-	-	-	-	-	-	-	-	-	yes	yes	yes	-	-	yes	-	-	-	-	-
LOC6574477	Esterase	-		-				-	-	-	-	-	-	-	-	-	-	-	-	-	-	-	-	-	-	-	-	-	-
LOC6572614	Esterase	-		yes				-	-	-	-	-	-	-	-	-	-	-	-	-	-	yes	-	yes	-	-	-	-	-
LOC26527135	Esterase	-		-				-	-	-	-	-	-	-	-	-	-	-	-	-	-	-	-	-	-	-	-	-	yes
LOC6580545	Esterase	yes		-				-	-	-	-	-	-	-	-	-	-	-	-	-	-	-	-	-	-	-	-	-	-
LOC6576804	Esterase	-		-				-	-	-	-	-	-	-	-	-	-	-	-	-	yes	-	-	-	-	-	-	-	-
LOC6574480	Esterase	-		yes				-	-	-	-	-	-	-	-	-	-	-	-	-	-	-	-	-	-	-	-	-	yes
LOC6572619	Esterase	-		yes				-	-	-	-	-	-	-	-	-	-	-	-	yes	yes	yes	yes	-	-	-	yes	-	-
LOC6572610	Esterase	-		yes				-	-	-	-	-	-	-	-	-	yes	-	yes	-	-	-	-	-	-	-	-	-	-
LOC6572608	Esterase	-		-				-	-	-	-	-	-	-	-	-	-	-	-	-	-	-	-	-	-	-	-	-	-
LOC116804904	Esterase	-		-				-	-	-	-	-	-	-	-	-	-	-	-	-	-	-	-	-	-	-	-	-	-
LOC6572607	Esterase	-		-				-	-	-	-	-	-	-	-	-	-	-	yes	-	-	-	-	-	-	-	-	-	yes
LOC6575275	Esterase	-		yes				-	-	-	-	-	-	-	yes	-	yes	-	yes	-	-	-	-	-	-	-	-	-	-
LOC6575048	Esterase	-		-				-	-	-	-	-	-	-	-	-	-	-	-	-	-	-	-	-	-	-	-	-	-
LOC6572618	Esterase	-		yes				-	-	-	-	-	-	-	-	-	-	-	-	yes	yes	-	-	-	-	-	-	-	-
LOC6575897	Esterase	-		-				-	-	-	-	-	-	-	-	-	-	-	-	-	-	-	-	-	-	-	-	-	-
LOC6575847	GR	-		-				-	-	-	-	-	-	-	-	-	-	-	-	yes	-	-	-	-	-	-	-	-	-
LOC6577227	GR	-		-				-	-	-	-	-	-	-	-	-	-	-	-	-	-	-	-	-	-	-	-	-	-
LOC6586316	GR	-		-				-	-	-	-	-	-	-	-	-	-	-	-	-	-	-	-	-	-	-	-	-	-
LOC6583473	GR	-		-				-	-	-	-	-	-	-	-	-	-	-	-	-	-	-	-	-	-	-	-	-	-
LOC6578511	GR	-		-				-	-	-	-	-	-	-	-	-	-	-	-	-	-	-	-	yes	-	yes	yes	-	-
LOC6580202	GR	-		-				-	-	-	-	-	-	-	-	-	-	-	-	-	-	yes	-	-	-	-	-	-	-
LOC6575629	GR	-		-				-	-	-	-	-	-	-	-	-	-	-	yes	-	-	-	-	-	-	-	-	-	-
LOC26527627	GR	-		-				-	-	-	-	-	-	-	-	-	-	-	-	-	-	-	-	-	-	-	-	-	-
LOC6575375	GR	-		-				-	-	-	-	-	-	-	-	-	-	-	-	-	-	-	-	-	-	yes	-	yes	-
LOC6585360	GR	-		yes				-	-	-	-	-	-	-	-	-	-	yes	-	-	yes	-	-	-	-	-	-	-	-
LOC6584412	GR	yes		yes				-	-	-	-	-	-	-	-	-	-	-	-	-	-	-	-	yes	-	-	-	-	-
LOC6584387	GR	yes		-				-	-	-	-	-	-	-	-	-	-	-	-	-	-	-	-	-	-	-	yes	-	-
LOC6583475	GR	-		yes				-	-	-	-	-	-	-	-	-	-	-	-	-	-	-	-	-	-	-	-	-	-
LOC6583472	GR	-		-				-	-	-	-	-	-	-	-	-	-	-	-	-	-	-	-	-	-	-	-	-	-
LOC6583470	GR	yes		yes				-	-	-	-	-	-	-	-	-	-	-	-	-	-	-	-	-	-	-	-	-	-
LOC6582597	GR	yes		-				-	-	-	-	-	-	-	-	-	-	-	-	-	-	-	-	-	yes	-	yes	-	-
LOC6581771	GR	-		-				-	-	-	-	-	-	-	-	-	-	-	-	-	-	-	-	-	-	-	-	yes	yes
LOC6580772	GR	yes		yes				-	-	-	-	-	-	-	-	-	-	-	-	-	-	-	-	-	-	-	-	-	-
LOC6580633	GR	-		-				-	-	-	-	-	-	yes	-	-	-	-	-	-	-	-	-	-	-	-	-	-	-
LOC6580274	GR	-		-				-	-	-	-	-	-	-	-	-	-	-	-	-	-	-	-	-	-	-	-	-	-
LOC6580089	GR	yes		-				-	-	-	-	-	-	-	yes	-	-	-	yes	-	-	-	-	-	-	-	-	-	-
LOC6580088	GR	yes		-				-	-	-	-	-	-	-	-	-	-	-	-	-	-	-	-	-	-	-	-	-	-
LOC6578371	GR	yes		yes				-	-	-	-	-	-	-	-	-	-	-	-	-	-	-	-	-	-	-	-	yes	-
LOC6577392	GR	-		-				-	-	-	-	-	-	-	-	-	-	-	-	-	-	-	-	-	-	-	-	-	-
LOC6577228	GR	yes		-				-	-	-	-	-	-	-	-	-	-	-	-	-	-	-	-	-	-	-	-	-	-
LOC6574708	GR	-		-				-	-	-	-	-	-	-	-	-	-	-	-	-	-	-	-	-	-	-	-	yes	-
LOC6573775	GR	-		yes				-	-	-	-	-	-	-	-	-	-	-	-	-	-	-	-	-	-	-	-	-	-
LOC6573774	GR	-		-				-	-	-	-	-	-	-	-	-	-	-	-	-	-	-	-	-	yes	-	-	-	-
LOC6573433	GR	-		yes				-	-	-	-	-	-	-	-	-	-	-	-	-	-	-	-	-	-	-	-	-	-
LOC6573432	GR	-		-				-	-	-	-	-	-	-	-	-	-	-	-	-	-	-	-	-	-	-	-	-	-
LOC6572935	GR	-		-				-	-	-	-	-	-	-	-	-	-	-	-	yes	yes	-	-	-	-	-	-	-	-
LOC116804865	GR	-		-				-	-	-	-	-	-	-	-	-	-	-	-	-	-	-	-	-	-	-	-	-	-
LOC116804078	GR	-		-				-	-	-	-	-	-	-	-	-	-	-	-	-	-	-	yes	-	-	-	yes	-	-
LOC122757456	GR	-		yes				-	-	-	-	-	-	-	-	-	-	-	-	-	-	-	-	-	-	-	-	-	-
LOC6573431	GR	-		-				-	-	-	-	-	-	-	-	-	-	-	-	yes	-	-	-	-	-	-	-	-	-
LOC6587082	GR	yes		-				-	-	-	-	-	-	-	-	-	-	-	-	-	-	-	-	-	-	-	yes	-	-
LOC6580868	GR	-		-				-	-	-	-	-	-	-	-	-	-	-	-	-	-	yes	-	yes	-	-	-	-	-
LOC6580771	GR	-		-				-	-	-	-	-	-	-	-	-	-	-	-	-	-	-	-	-	-	-	-	-	-
LOC6576544	GR	-		-				-	-	-	-	-	-	-	-	-	-	-	-	-	-	-	-	-	-	-	-	-	-
LOC6576247	GR	yes		-				-	-	-	-	-	-	-	-	-	-	-	-	-	-	-	-	-	-	-	-	yes	yes
LOC6573776	GR	-		-				-	-	-	-	-	-	-	-	-	-	-	-	-	-	-	-	-	-	-	-	-	-
LOC6573773	GR	-		-				-	-	-	-	-	-	-	-	-	-	-	-	-	-	-	-	-	-	-	-	-	-
LOC6573772	GR	-		-				-	-	-	-	-	-	-	-	-	-	-	-	-	-	-	-	-	-	-	-	-	-
LOC6573277	GR	-		-				-	-	-	-	-	-	-	-	-	-	-	-	-	-	-	-	-	-	-	-	-	-
LOC122756997	GR	-		-				-	-	-	-	-	-	-	-	-	-	-	-	-	-	-	-	-	-	-	-	-	-
LOC6580949	GST	-		yes				-	-	-	-	-	-	yes	-	yes	yes	yes	-	-	-	-	-	-	-	-	-	-	-
LOC6583994	GST	-		-				-	-	-	-	-	-	-	-	-	-	-	-	-	yes	-	-	-	-	-	-	yes	-
LOC6576051	GST	-		-				-	-	-	-	-	-	-	-	-	-	-	-	-	-	-	-	-	-	-	-	-	-
LOC6573366	GST	-		-				-	-	-	-	-	-	-	-	-	-	-	-	-	yes	-	-	-	-	-	-	-	-
LOC6573110	GST	-		yes				-	-	-	-	-	-	-	-	-	-	-	-	-	-	-	-	-	yes	-	yes	-	-
LOC6586477	GST	-		-				-	-	-	-	-	-	-	-	-	-	-	-	-	-	-	-	-	-	-	-	-	-
LOC6578917	GST	yes		-				-	-	-	-	-	-	-	-	-	yes	-	-	-	-	-	-	yes	-	-	-	-	-
LOC6578916	GST	yes		yes				-	-	-	-	-	-	-	yes	-	yes	yes	-	-	-	-	-	-	-	-	-	yes	-
LOC6577143	GST	-		-				-	-	-	-	-	-	-	-	-	-	-	-	yes	-	-	-	-	-	-	-	-	-
LOC6573115	GST	yes		-				-	-	-	-	-	-	-	-	-	yes	yes	-	-	-	-	-	-	-	-	-	-	-
LOC6573114	GST	-		-				-	-	-	-	-	-	yes	yes	-	yes	-	yes	-	yes	-	-	-	-	yes	-	yes	-
LOC6573113	GST	yes		yes				-	-	-	-	-	-	-	-	-	-	-	-	-	yes	-	-	-	yes	-	yes	-	-
LOC6584932	GST	-		-				-	-	-	-	-	-	yes	-	yes	yes	yes	-	-	-	-	-	-	-	-	-	-	-
LOC6578931	GST	-		-				-	-	-	-	-	-	-	-	-	-	-	-	-	-	-	-	-	-	-	-	-	-
LOC6578918	GST	yes		-				-	-	-	-	-	-	-	yes	-	yes	-	-	-	-	-	-	-	-	-	yes	yes	-
LOC6578915	GST	-		yes				-	-	-	-	-	-	-	-	-	-	yes	yes	-	-	-	-	-	-	-	-	yes	yes
LOC6578813	GST	-		-				-	-	-	-	-	-	-	-	-	-	yes	yes	-	-	-	-	-	-	-	-	-	-
LOC6578790	GST	-		-				-	-	-	-	-	-	-	-	-	-	-	-	-	-	-	-	-	-	-	-	-	-
LOC122757020	GST	yes		-				-	-	-	-	-	-	-	-	-	-	-	-	yes	yes	-	-	-	-	yes	yes	-	-
LOC6585066	GST	-		-				-	-	-	-	-	-	-	-	-	-	-	-	-	yes	-	-	-	-	-	-	yes	-
LOC6584447	GST	-		-				-	-	-	-	-	-	yes	-	-	-	-	-	-	-	-	-	-	-	-	-	-	-
LOC6580536	GST	-		-				-	-	-	-	-	-	-	-	-	-	-	-	yes	-	-	-	-	-	-	-	-	-
LOC6578702	GST	-		-				-	-	-	-	-	-	-	-	-	-	-	-	-	yes	-	-	-	-	-	-	yes	-
LOC6586478	GST	-		-				-	-	-	-	-	-	-	-	-	yes	-	-	-	-	-	-	-	-	-	yes	-	-
LOC6574711	GST	yes		-				-	-	-	-	-	-	-	-	-	-	-	-	-	-	-	-	-	-	-	-	-	-
LOC6573112	GST	yes		yes				-	-	-	-	-	-	-	-	-	-	-	-	-	-	-	-	-	-	-	-	-	-
LOC6578914	GST	yes		yes				-	-	-	-	-	-	-	yes	-	yes	-	yes	-	yes	yes	-	-	-	-	-	-	-
GstD1	GstD1	-		-				-	-	-	-	-	-	-	-	-	-	-	-	-	-	-	-	-	-	-	-	-	-
LOC6585739	IR	-		-				-	-	-	-	-	-	-	-	yes	-	-	-	-	-	-	-	-	-	-	-	-	yes
LOC6578203	IR	yes		-				-	-	-	-	-	-	-	-	-	-	-	-	-	-	-	-	-	-	-	-	-	-
LOC6585822	IR	yes		yes				-	-	-	-	-	-	-	-	-	-	-	yes	-	-	-	-	-	-	-	-	-	-
LOC6575409	IR	-		-				-	-	-	-	-	-	-	-	-	-	-	-	-	-	-	-	-	-	-	-	-	-
LOC6577992	IR	-		-				-	-	-	-	-	-	-	-	-	-	-	-	-	-	-	-	-	-	-	-	-	-
LOC6576758	IR	-		-				-	-	-	-	-	-	-	-	-	-	-	-	yes	-	-	-	-	-	-	-	-	-
LOC6577651	IR	-		-				-	-	-	-	-	-	-	-	-	-	-	-	-	-	-	-	-	-	-	-	-	-
LOC6576755	IR	yes		yes				-	-	-	-	-	-	yes	-	-	yes	-	yes	-	-	-	-	-	-	-	-	-	-
LOC6575063	IR	-		-				-	-	-	-	-	-	-	-	-	-	-	-	-	-	-	-	-	-	yes	-	-	-
LOC6575062	IR	-		-				-	-	-	-	-	-	-	-	-	-	-	-	-	-	-	-	-	-	-	-	-	-
LOC6583148	IR	-		-				-	-	-	-	-	-	-	-	-	-	-	-	-	-	-	-	yes	-	-	-	-	-
LOC6586314	IR	yes		yes				-	-	-	-	-	-	-	-	-	-	-	-	-	-	-	-	-	-	-	-	-	-
LOC6575095	IR	-		-				-	-	-	-	-	-	-	-	-	-	-	-	-	-	-	-	-	-	-	-	-	yes
LOC6577874	IR	-		yes				-	-	-	-	-	-	-	-	-	-	-	-	-	-	-	-	-	-	-	-	-	yes
LOC6576757	IR	yes		yes				-	-	-	-	-	-	-	-	-	-	-	-	-	-	-	-	-	-	-	yes	-	-
LOC6586293	IR	yes		yes				-	-	-	-	-	-	-	-	-	-	-	-	-	-	yes	yes	yes	yes	-	-	-	-
LOC6583245	IR	-		-				-	-	-	-	-	-	-	-	yes	-	-	-	-	-	-	-	-	-	-	-	yes	-
LOC6582973	IR	-		-				-	-	-	-	-	-	-	-	-	-	-	-	-	-	-	-	-	-	-	-	yes	yes
LOC6576652	IR	-		-				-	-	-	-	-	-	yes	-	yes	-	yes	-	-	-	-	-	-	yes	-	-	-	-
LOC6575093	IR	-		-				-	-	-	-	-	-	-	-	-	-	yes	-	-	-	-	-	-	-	-	-	yes	-
LOC6582217	IR	-		-				-	-	-	-	-	-	-	-	-	-	-	-	-	-	-	-	-	-	-	-	-	yes
LOC6581247	IR	-		-				-	-	-	-	-	-	-	-	-	-	-	-	-	-	-	-	-	-	-	-	-	-
LOC6573123	OBP	-		-				-	-	-	-	-	-	-	-	-	-	-	-	-	-	-	-	-	-	-	-	-	-
LOC6572583	OBP	-		-				-	-	-	-	-	-	yes	-	-	-	-	-	-	-	-	yes	-	-	-	-	-	-
LOC6580702	OBP	-		yes				-	-	-	-	-	-	-	-	-	-	-	-	-	-	-	-	-	-	-	-	-	-
LOC6580406	OBP	-		yes				-	-	-	-	-	-	-	-	-	-	-	-	-	-	yes	-	-	yes	yes	-	-	-
LOC6579177	OBP	-		-				-	-	-	-	-	-	-	-	-	-	-	-	-	-	-	-	-	-	-	-	-	-
LOC6572744	OBP	-		-				-	-	-	-	-	-	-	-	-	yes	yes	-	yes	yes	-	-	-	-	-	yes	-	-
LOC6585382	OBP	yes		yes				-	-	-	-	-	-	-	-	-	-	-	-	-	yes	-	-	-	-	-	yes	-	-
LOC6585380	OBP	yes		-				-	-	-	-	-	-	-	-	-	-	-	-	-	-	yes	-	-	-	yes	yes	yes	-
LOC6585379	OBP	yes		-				-	-	-	-	-	-	-	-	-	-	-	-	-	-	-	-	-	-	-	-	yes	-
LOC6582779	OBP	-		-				-	-	-	-	-	-	-	-	-	-	-	yes	-	-	-	-	-	-	-	-	-	-
LOC6581818	OBP	-		-				-	-	-	-	-	-	-	-	-	-	-	-	-	yes	-	-	-	-	-	-	-	-
LOC6580699	OBP	-		-				-	-	-	-	-	-	-	-	-	-	-	-	-	-	yes	-	-	-	-	-	-	-
LOC6580689	OBP	-		-				-	-	-	-	-	-	-	-	-	-	-	yes	-	-	-	yes	-	yes	-	-	-	-
LOC6580688	OBP	-		-				-	-	-	-	-	-	-	-	-	yes	-	-	-	-	-	-	-	-	-	yes	-	-
LOC6580686	OBP	-		-				-	-	-	-	-	-	-	-	-	-	-	-	-	-	-	-	-	-	-	-	-	-
LOC6580685	OBP	-		-				-	-	-	-	-	-	-	-	-	-	-	-	-	-	-	-	-	-	yes	yes	-	-
LOC6578496	OBP	-		yes				-	-	-	-	-	-	-	-	-	-	-	yes	-	-	yes	-	-	-	-	-	-	-
LOC6578242	OBP	-		-				-	-	-	-	-	-	-	yes	-	yes	-	yes	-	yes	-	-	-	-	-	-	-	-
LOC6576646	OBP	yes		-				-	-	-	-	-	-	-	-	-	-	-	-	-	-	-	-	-	yes	-	-	yes	-
LOC6574749	OBP	-		-				-	-	-	-	-	-	-	-	-	-	-	-	-	-	-	-	yes	-	-	-	-	-
LOC6573124	OBP	-		-				-	-	-	-	-	-	-	-	-	-	yes	-	-	-	-	-	-	-	-	-	-	-
LOC6572739	OBP	-		-				-	-	-	-	-	-	-	-	-	-	yes	-	-	yes	-	-	-	-	-	-	-	-
LOC6575893	OBP	-		-				-	-	-	-	-	-	-	-	-	-	-	-	-	-	-	yes	-	-	-	yes	yes	-
LOC6579244	OBP	-		-				-	-	-	-	-	-	-	-	-	-	-	-	-	yes	-	yes	-	yes	-	yes	yes	-
LOC6584454	OBP	-		-				-	-	-	-	-	-	-	-	-	-	-	-	-	-	-	-	-	-	-	-	yes	-
LOC6578143	OR	yes		yes				yes	-	yes	yes	yes	yes	-	yes	-	yes	-	-	-	-	-	-	-	-	-	yes	-	-
LOC26528431	OR	-		-				-	-	-	-	-	-	-	-	-	-	-	-	-	-	-	-	-	-	-	-	yes	yes
LOC6584413	OR	yes		-				-	-	-	-	-	-	yes	-	-	-	yes	-	-	-	-	-	-	-	-	-	-	-
LOC26527676	OR	-		-				-	-	-	-	-	-	-	-	-	-	-	-	-	-	-	-	-	-	-	-	-	-
LOC6583405	OR	-		-				-	-	-	-	-	-	-	-	yes	-	-	yes	-	-	-	-	-	-	-	-	-	yes
LOC6579071	OR	-		-				-	-	-	-	-	-	-	-	-	-	-	-	-	-	-	-	-	-	-	-	yes	-
LOC6578440	OR	-		yes				-	-	-	-	-	-	-	-	-	-	yes	yes	-	-	-	-	yes	-	-	-	-	-
LOC6572845	OR	yes		-				-	-	-	-	-	-	yes	-	-	-	-	-	-	-	-	-	-	-	-	-	-	-
LOC6578554	OR	-		-				-	-	-	-	-	-	yes	-	-	-	-	-	-	-	-	-	-	-	-	yes	yes	-
LOC6573756	OR	-		yes				-	-	-	-	-	-	-	-	-	-	-	-	-	-	-	-	-	-	-	-	-	-
LOC6584577	OR	-		yes				-	-	-	-	-	-	-	-	-	-	-	-	-	-	-	-	-	-	-	-	-	-
LOC6583843	OR	-		yes				-	-	-	-	-	-	yes	-	-	-	-	-	-	-	-	-	-	-	-	yes	yes	-
LOC6580698	OR	yes		yes				-	yes	-	-	yes	-	-	-	-	-	-	-	-	-	-	-	-	-	-	-	-	-
LOC6579644	OR	-		-				-	-	-	-	-	-	-	-	-	-	-	-	-	-	-	-	-	-	-	-	-	-
LOC6579580	OR	-		-				-	-	-	-	-	-	-	-	-	-	-	-	-	-	-	-	-	-	-	-	-	-
LOC6578737	OR	-		-				-	-	-	-	-	-	-	-	-	-	-	-	-	-	-	-	-	-	-	-	yes	-
LOC6578413	OR	-		-				-	-	-	-	yes	-	-	-	-	-	-	-	-	-	-	-	-	-	-	-	yes	-
LOC6572272	OR	-		-				-	-	-	-	-	-	-	-	-	-	-	-	-	yes	-	-	-	-	-	yes	-	-
LOC6586417	OR	-		-				-	-	-	-	-	-	-	-	-	-	-	yes	-	-	-	-	-	-	-	-	-	-
LOC6585265	OR	-		-				-	-	-	-	-	-	-	-	-	-	-	-	-	-	-	-	-	-	-	-	-	yes
LOC6585146	OR	-		yes				-	-	-	-	-	-	yes	-	-	-	yes	-	-	-	-	-	-	-	-	-	yes	-
LOC6584534	OR	-		-				-	-	-	-	-	-	-	-	-	-	-	-	-	-	-	-	-	-	-	-	-	-
LOC6583506	OR	yes		yes				yes	-	-	-	-	-	yes	-	-	yes	-	-	-	-	-	-	yes	-	yes	-	-	-
LOC6583403	OR	-		-				-	-	-	-	-	-	-	-	-	-	-	-	-	-	-	-	-	-	-	-	-	-
LOC6583016	OR	-		-				-	-	-	-	-	-	yes	-	-	-	-	-	-	-	-	-	-	-	-	-	yes	-
LOC6582283	OR	-		-				-	-	-	-	-	-	-	-	-	-	yes	-	-	-	-	-	yes	yes	-	-	yes	-
LOC6582240	OR	-		-				-	-	-	-	-	-	-	-	-	-	-	-	-	-	-	-	-	-	-	-	yes	-
LOC6582237	OR	-		-				-	-	-	-	-	-	-	-	-	-	-	-	-	-	-	-	-	-	-	-	yes	-
LOC6581625	OR	-		-				-	-	-	-	-	-	-	-	-	-	-	-	-	-	-	-	-	-	-	-	-	-
LOC6579647	OR	yes		-				yes	-	-	-	-	-	yes	-	-	-	-	-	-	-	-	-	-	-	-	-	-	-
LOC6579081	OR	yes		-				-	yes	-	-	-	-	-	-	-	-	yes	-	yes	-	-	-	-	-	-	-	-	-
LOC6578553	OR	-		-				-	yes	-	-	-	-	-	-	yes	-	yes	-	-	-	-	-	-	-	-	-	-	-
LOC6578535	OR	yes		yes				-	-	yes	-	-	-	-	-	-	-	-	-	-	-	-	-	-	-	-	yes	-	-
LOC6578414	OR	-		-				-	-	-	-	-	-	-	-	-	-	-	-	-	-	-	-	-	-	-	-	-	-
LOC6577741	OR	-		yes				-	-	-	-	-	-	-	-	-	-	-	-	-	-	-	yes	-	-	-	-	-	-
LOC6577461	OR	yes		yes				yes	yes	-	-	-	-	-	-	-	-	-	-	-	yes	-	-	-	-	-	-	-	-
LOC6577030	OR	-		-				-	-	-	-	-	-	-	-	yes	-	-	-	-	-	-	-	-	-	-	-	yes	-
LOC6576836	OR	-		yes				-	-	-	-	-	-	-	-	-	-	-	-	-	-	yes	-	-	-	-	-	-	-
LOC6576707	OR	-		yes				-	-	yes	-	-	-	yes	-	-	-	-	yes	-	-	-	-	-	-	-	-	yes	-
LOC6576597	OR	yes		yes				yes	yes	yes	-	-	-	-	-	-	-	-	-	-	-	-	-	-	-	yes	-	-	-
LOC6575880	OR	-		yes				-	-	yes	-	-	-	-	-	-	-	-	-	-	-	-	-	-	-	-	-	-	-
LOC6575762	OR	-		yes				-	-	yes	-	-	-	-	-	-	-	-	-	-	-	-	-	-	-	-	-	-	-
LOC6575523	OR	-		yes				-	yes	yes	yes	yes	yes	-	-	-	-	-	-	-	-	-	yes	yes	yes	yes	yes	-	-
LOC6575387	OR	-		-				-	-	-	-	-	-	-	-	-	-	-	-	yes	yes	-	-	-	-	-	-	-	-
LOC6575386	OR	-		-				-	-	-	yes	-	-	-	-	-	-	-	-	yes	yes	-	-	-	-	-	-	-	-
LOC6575270	OR	-		-				-	-	-	-	-	-	-	-	-	-	-	-	-	-	-	yes	-	-	-	-	-	-
LOC6574391	OR	yes		yes				-	yes	-	-	-	yes	-	-	-	-	-	-	yes	yes	-	-	-	-	-	-	-	-
LOC6572987	OR	-		-				-	-	-	-	-	-	-	-	-	-	-	-	-	-	-	-	-	-	-	-	-	-
LOC6572390	OR	-		yes				-	-	-	-	-	-	-	-	-	-	-	-	-	-	-	-	yes	-	-	yes	yes	yes
LOC6572274	OR	-		-				-	-	-	-	-	-	-	-	-	-	-	-	-	-	-	-	-	-	-	yes	yes	-
LOC6572202	OR	-		yes				-	-	-	yes	yes	yes	-	-	-	-	-	-	-	-	-	-	-	-	-	-	yes	-
LOC6572199	OR	-		-				-	-	-	-	-	-	-	-	-	-	-	-	-	-	-	-	-	-	-	-	-	-
LOC116803839	OR	-		-				-	-	-	-	-	-	-	-	-	-	-	-	-	-	-	-	-	-	-	-	yes	-
LOC116803708	OR	-		-				-	-	-	-	-	-	-	-	-	-	-	-	-	-	-	-	-	-	-	-	-	-
LOC26528727	OR	-		yes				-	-	yes	-	-	-	-	-	-	-	-	-	-	yes	-	-	-	-	-	-	-	-
LOC26528198	OR	-		yes				-	-	yes	yes	yes	yes	-	-	-	-	-	-	-	-	-	-	-	-	-	-	-	-
LOC26527658	OR	-		-				-	-	-	-	-	-	-	-	-	-	-	yes	-	-	-	-	-	-	-	-	-	-
LOC122756786	OR	-		-				-	-	-	-	-	-	-	-	-	-	-	-	-	-	-	-	-	-	-	-	-	-
LOC122756883	OR	-		yes				-	-	-	-	-	-	-	-	-	-	-	-	-	-	-	-	-	-	-	-	yes	-
LOC6577898	UGT	-		-				-	-	-	-	-	-	yes	-	yes	-	-	yes	-	yes	-	-	-	-	-	-	yes	-
LOC6576103	UGT	-		yes				-	-	-	-	-	-	-	yes	-	yes	-	yes	-	-	yes	-	yes	-	yes	-	-	-
LOC6574192	UGT	-		-				-	-	-	-	-	-	-	yes	yes	yes	-	yes	-	-	-	-	-	-	-	-	-	-
LOC6575968	UGT	-		-				-	-	-	-	-	-	-	-	-	-	-	-	-	-	-	-	-	-	-	yes	yes	yes
LOC6575474	UGT	-		-				-	-	-	-	-	-	-	-	-	-	-	-	-	-	-	-	-	-	-	-	-	-
LOC6574190	UGT	-		-				-	-	-	-	-	-	-	-	-	-	-	-	-	-	-	-	-	-	yes	-	-	-
LOC6579307	UGT	-		-				-	-	-	-	-	-	-	yes	-	yes	yes	yes	-	-	yes	-	yes	-	-	-	-	-
LOC6579306	UGT	-		-				-	-	-	-	-	-	yes	-	-	-	-	-	-	-	-	-	-	-	-	-	-	-
LOC6577197	UGT	-		-				-	-	-	-	-	-	-	-	-	-	-	-	-	-	-	-	-	-	-	yes	-	-
LOC6575819	UGT	-		-				-	-	-	-	-	-	-	-	-	-	-	-	-	yes	-	-	-	-	yes	-	-	-
LOC6579308	UGT	-		-				-	-	-	-	-	-	-	-	-	-	-	-	-	-	-	yes	-	-	-	yes	-	-
LOC6574189	UGT	-		-				-	-	-	-	-	-	-	yes	-	yes	-	yes	-	-	-	-	-	-	-	-	-	-
LOC6574187	UGT	-		-				-	-	-	-	-	-	-	-	-	-	yes	-	-	-	-	-	-	-	-	-	-	yes
LOC6574186	UGT	-		-				-	-	-	-	-	-	-	-	-	-	-	-	-	-	-	-	-	-	-	-	-	-
LOC6578664	UGT	-		-				-	-	-	-	-	-	-	-	-	-	-	-	-	-	-	-	-	-	-	-	-	-
LOC116803942	UGT	-		-				-	-	-	-	-	-	-	-	yes	-	-	-	-	yes	yes	-	-	-	yes	yes	yes	-
LOC116803908	UGT	-		-				-	-	-	-	-	-	-	-	-	-	-	-	-	-	-	-	-	-	-	-	yes	-
LOC6574191	UGT	-		-				-	-	-	-	-	-	-	-	-	yes	-	-	-	-	yes	-	-	-	yes	-	-	-
LOC6575331	UGT	-		-				-	-	-	-	-	-	-	-	-	-	-	-	-	-	-	-	-	-	-	-	-	-
LOC6582725	UGT	-		-				-	-	-	-	-	-	-	-	-	-	-	-	-	-	-	-	-	-	-	-	-	-
LOC6575818	UGT	yes		-				-	-	-	-	-	-	-	-	-	yes	-	-	-	-	yes	-	yes	-	yes	-	-	-
