## Supplemental Table 9 for "Transposable elements contribute to the evolution of host shift-related genes in cactophilic *Drosophila* species"

### Sheet: Table S9
Table S9: Chi-squared test to test for independence between TE presence/absence and differentially expressed genes. The test was performed merging all HLAU genes and for the gene families enriched in TEs at the promoter region. "NA" indicates that no genes from the gene family were differentially expressed.
All HLAU genes								Odorant Receptors
	Higher expressed in		D. m. wrigleyi			D. buzzatii			Higher expressed in		D. m. wrigleyi			D. buzzatii
	Compared to		D. arizonae	D. m. mojavensis	D. m. sonorensis	D. koepferae			Compared to		D. arizonae	D. m. mojavensis	D. m. sonorensis	D. koepferae
	X-squared		2.1859e-29	1.277	1.7541	0.30515			X-squared		0	1.2516	0.96281	1.0058
Head	df		1	1	1	1		Head	df		1	1	1	1
	p-value		1	0.2585	0.1854	0.5807			p-value		1	0.2633	0.3265	0.3159
	X-squared		0.071125	3.2627	1.4445e-29	1.0372			X-squared		0.077997	0.014524	0.80361	0.17789
Larvae	df		1	1	1	1		Larvae	df		1	1	1	1
	p-value		0.7897	0.07087	1	0.3085			p-value		0.78	0.9041	0.37	0.6732
All HLAU genes								Odorant Receptors
	Higher expressed in		D. arizonae	D. m. mojavensis	D. m. sonorensis	D. koepferae			Higher expressed in		D. arizonae	D. m. mojavensis	D. m. sonorensis	D. koepferae
	Compared to		D. m. wrigleyi			D. buzzatii			Compared to		D. m. wrigleyi			D. buzzatii
	X-squared		0.3746	0.061833	3.0695	3.3883			X-squared		1.9771	0.014524	0.077997	3.119
Head	df		1	1	1	1		Head	df		1	1	1	1
	p-value		0.5405	0.8036	0.07978	0.06566			p-value		0.1597	0.9041	0.78	0.07738
	X-squared		0.65404	4.5587e-31	0.00148	0.041172			X-squared		6.7977e-31	0.045127	2.7941e-30	7.145e-30
Larvae	df		1	1	1	1		Larvae	df		1	1	1	1
	p-value		0.4187	1	0.9693	0.8392			p-value		1	0.8318	1	1
Gustatory Receptors					Cytochrome P450						Esterase
	Higher expressed in		D. buzzatii			Higher expressed in	D. arizonae					Higher expressed in	D. arizonae
	Compared to		D. koepferae			Compared to	D. m. wrigleyi					Compared to	D. m. wrigleyi
	X-squared		0.10528			X-squared	0.023891					X-squared	NA
Head	df		1		Head	df	1				Head	df	NA
	p-value		0.7456			p-value	0.8772					p-value	NA
	X-squared		8.4456e-30			X-squared	0.53412					X-squared	0.034152
Larvae	df		1		Larvae	df	1				Larvae	df	1
	p-value		1			p-value	0.4649					p-value	0.8534
