## Supplemental Table 10 for "Transposable elements contribute to the evolution of host shift-related genes in cactophilic *Drosophila* species"

### Sheet: Table S10
Table S10: Chimeric transcripts from HLAU genes. Each chimera is defined by gene ID, followed by TE family standardised by Dfam, and the category of chimera (TEinit, TEexon and TEterm).
	Head	Larvae		Head	Larvae		Head	Larvae		Head	Larvae		Head	Larvae		Head	Larvae		Head	Larvae		Head	Larvae		Head	Larvae
	OBP			OR			GR			IR			ABC			EST			UDP			GST			CYP
																									LOC6579038__DR2449082#LTR/Gypsy__TEexon
D. arizonae				LOC26528431__DR2449376#RC/Helitron__TEexon						LOC6585739__test_DSO#LTR/Gypsy__TEexon			LOC6576030__DR2673605#DNA/P__TEexon	LOC6574118__TEannot_dbuz_DSO#LINE/L1__TEexon
													LOC6576030__DR2673804#DNA/P__TEexon	LOC6574120__TEannot_dbuz_DSO#LINE/L1__TEexon
													LOC6583748__DR2449352#LTR/Gypsy__TEexon
	OBP			OR			GR			IR			ABC			EST			UDP			GST			CYP
D. buzzatii													LOC6574118__TEannot_dbuz_DSO#LINE/L1__TEexon									LOC122757020__DR2448904#RC/Helitron__TEexon	LOC122757020__DR2448904#RC/Helitron__TEexon
													LOC6574120__TEannot_dbuz_DSO#LINE/L1__TEexon									LOC6573114__DR2448904#RC/Helitron__TEexon	LOC6573112__DR2448904#RC/Helitron__TEexon
																						LOC6574711__DR2448904#RC/Helitron__TEexon	LOC6573113__DR2448904#RC/Helitron__TEexon
																						LOC6577143__DR2448904#RC/Helitron__TEexon	LOC6573113__DR2448904#RC/Helitron__TEterm
																						LOC6578702__DR2448904#RC/Helitron__TEexon	LOC6573114__DR2448904#RC/Helitron__TEexon
																						LOC6578915__DR2448904#RC/Helitron__TEexon	LOC6573114__DR2448904#RC/Helitron__TEterm
																						LOC6578916__DR2448904#RC/Helitron__TEexon	LOC6573115__DR2448904#RC/Helitron__TEexon
																						LOC6578917__DR2448904#RC/Helitron__TEexon	LOC6574711__DR2448904#RC/Helitron__TEexon
																						LOC6578918__DR2448904#RC/Helitron__TEexon	LOC6574711__DR2448904#RC/Helitron__TEterm
																						LOC6578931__DR2448904#RC/Helitron__TEexon	LOC6577143__DR2448904#RC/Helitron__TEexon
																							LOC6578702__DR2448904#RC/Helitron__TEexon
																							LOC6578916__DR2448904#RC/Helitron__TEexon
																							LOC6578916__DR2448904#RC/Helitron__TEterm
																							LOC6578917__DR2448904#RC/Helitron__TEexon
																							LOC6578917__DR2448904#RC/Helitron__TEterm
																							LOC6578918__DR2448904#RC/Helitron__TEexon
																							LOC6578931__DR2448904#RC/Helitron__TEexon
	OBP			OR			GR			IR			ABC			EST			UDP			GST			CYP
D. koepferae													LOC6577539__DR2817343#RC/Helitron__TEterm	LOC6577539__DR2817343#RC/Helitron__TEterm
													LOC6586264__TEannot_dkoep_DSO#DNA/hAT-hobo__TEterm	LOC6586264__TEannot_dkoep_DSO#DNA/hAT-hobo__TEterm
	OBP			OR			GR			IR			ABC			EST			UDP			GST			CYP
D. m. mojavensis										LOC6585739__DR2449676#LTR/Gypsy__TEexon	LOC6585822__DR2939892#LTR/Gypsy__TEexon		LOC6576030__DR2449100#DNA/P__TEexon	LOC6576030__DR2449100#DNA/P__TEexon											LOC6579038__DR2449596#LTR/Gypsy__TEexon
													LOC6576030__DR2673804#DNA/P__TEexon	LOC6576030__DR2673804#DNA/P__TEexon
													LOC6578120__DR2414355#RC/Helitron__TEterm
													LOC6578120__DR2449132#RC/Helitron__TEterm
													LOC6578120__DR2449215#DNA/TcMar-Tc1__TEexon
													LOC6578120__DR2449343#RC/Helitron__TEexon
													LOC6578120__DR2449443#RC/Helitron__TEexon
													LOC6578120__DR2449642#LINE/R1__TEexon
													LOC6585677__DR2449188#RC/Helitron__TEexon
													LOC6585677__DR2449491#RC/Helitron__TEexon
	OBP			OR			GR			IR			ABC			EST			UDP			GST			CYP
D. m. wrigleyi	LOC6579244__DR2449097#LTR/Gypsy__TEexon				LOC26527676__DR2673570#DNA/hAT-Pegasus__TEexon					LOC6578203__DR2449370#DNA/PiggyBac__TEexon	LOC6585822__DR2673642#RC/Helitron__TEexon		LOC26527843__DR2449097#LTR/Gypsy__TEexon	LOC26527843__DR2449097#LTR/Gypsy__TEexon											LOC6584009__DR2449188#RC/Helitron__TEexon	LOC6584009__DR2449188#RC/Helitron__TEexon
					LOC26527676__TEannot_dmoj22_DSO#DNA/hAT-Blackjack__TEexon					LOC6578203__DR2449388#RC/Helitron__TEexon			LOC6576030__DR2673804#DNA/P__TEexon	LOC6576030__DR2673804#DNA/P__TEexon
										LOC6578203__DR2449557#LTR/Gypsy__TEexon			LOC6578120__DR2449188#RC/Helitron__TEexon	LOC6578120__DR2449642#LINE/R1__TEexon
										LOC6585739__DR2449097#LTR/Gypsy__TEexon			LOC6578120__DR2449215#DNA/TcMar-Tc1__TEexon	LOC6585677__DR2449376#RC/Helitron__TEexon
										LOC6585822__DR2449188#RC/Helitron__TEexon			LOC6578120__DR2449642#LINE/R1__TEexon
										LOC6585822__DR2449526#LTR/Gypsy__TEexon			LOC6578120__DR2449693#DNA/hAT-Pegasus__TEexon
										LOC6585822__DR2673642#RC/Helitron__TEexon			LOC6578120__TEannot_dmoj22_DSO#DNA/CMC-Transib__TEexon
													LOC6585677__DR2449376#RC/Helitron__TEexon
													LOC6585769__DR2449215#DNA/TcMar-Tc1__TEexon
													LOC6585769__DR2449316#DNA/TcMar-Tc1__TEexon
													LOC6585769__DR2449388#RC/Helitron__TEexon
													LOC6585769__DR2449419#RC/Helitron__TEexon
													LOC6585769__DR2449443#RC/Helitron__TEexon
	OBP			OR			GR			IR			ABC			EST			UDP			GST			CYP
D. m. sonorensis	LOC6579244__DR2449097#LTR/Gypsy__TEexon			LOC6578440__DR2449265#RC/Helitron__TEexon	LOC6578440__DR2449265#RC/Helitron__TEexon					LOC6578203__DR2414501#DNA/TcMar-Tc1__TEexon			LOC26527843__DR2449097#LTR/Gypsy__TEexon	LOC26527843__DR2449097#LTR/Gypsy__TEexon
										LOC6578203__DR2449557#LTR/Gypsy__TEexon			LOC6576030__DR2449610#DNA/P__TEexon	LOC6576030__DR2449421#DNA/P__TEexon
													LOC6578120__DR2449310#RC/Helitron__TEterm	LOC6576030__DR2449610#DNA/P__TEexon
													LOC6578120__DR2449423#LTR/Gypsy__TEterm	LOC6578120__DR2449215#DNA/TcMar-Tc1__TEexon
													LOC6578120__DR2449642#LINE/R1__TEexon	LOC6578120__DR2449642#LINE/R1__TEexon
													LOC6585677__DR2449376#RC/Helitron__TEexon	LOC6585677__DR2449376#RC/Helitron__TEexon
													LOC6585769__DR2449215#DNA/TcMar-Tc1__TEexon
													LOC6585769__DR2449547#RC/Helitron__TEexon
