## Supplemental Table 11 for "Transposable elements contribute to the evolution of host shift-related genes in cactophilic *Drosophila* species"

### Sheet: Table S11
Table S11: Common chimeric transcripts between species/subspecies. Presence is green; absence is orange.
HEAD
Gene ID	TE family (Dfam based)	Chimera type	D. buzzatii	D. koepferae	D. arizonae	D. m. mojavensis	D. m. wrigleyi	D. m. sonorensis
LOC6576030 - ABC10	DR2673804#DNA/P	TE-exonized	absent	absent	present	present	present	absent
LOC6578120 - ABC Eato	DR2449215#DNA/TcMar-Tc1	TE-exonized	absent	absent	absent	present	present	absent
LOC6578120 - ABC Eato	DR2449642#LINE/R1	TE-exonized	absent	absent	absent	present	present	present
LOC26527843 - ABC Atet	DR2449097#LTR/Gypsy	TE-exonized	absent	absent	absent	absent	present	present
LOC6578203 - IR Ekar	DR2449557#LTR/Gypsy	TE-exonized	absent	absent	absent	absent	present	present
LOC6579244 - Obp59a	DR2449097#LTR/Gypsy	TE-exonized	absent	absent	absent	absent	present	present
LOC6585677 - ABC F2	DR2449376#RC/Helitron	TE-exonized	absent	absent	absent	absent	present	present
LOC6585769 - ABC D	DR2449215#DNA/TcMar-Tc1	TE-exonized	absent	absent	absent	absent	present	present
LARVAE
Gene ID	TE family (Dfam based)	Chimera type	D. buzzatii	D. koepferae	D. arizonae	D. m. mojavensis	D. m. wrigleyi	D. m. sonorensis
LOC6576030 - ABC10	DR2673804#DNA/P	TE-exonized	absent	absent	absent	present	present	absent
LOC26527843 - ABC Atet	DR2449097#LTR/Gypsy	TE-exonized	absent	absent	absent	absent	present	present
LOC6578120 - ABC Eato	DR2449642#LINE/R1	TE-exonized	absent	absent	absent	absent	present	present
LOC6585677 - ABC F2	DR2449376#RC/Helitron	TE-exonized	absent	absent	absent	absent	present	present
