## Supplemental Table 12 for "Transposable elements contribute to the evolution of host shift-related genes in cactophilic *Drosophila* species"

### Sheet: Table S12
Table S12: Access to RNA-seq data used to perform gene annotation with BRAKER3.
Species	Tissue	Access
D. buzzatii	Head	This study
	Larvae	This study
	Egg	https://dbuz.uab.cat/Files/st1/Filtered_reads_Egg_R1_001_quality.fastq
	Whole-body female	https://dbuz.uab.cat/Files/st1/Filtered_reads_AdultFemale_R1_001_quality.fastq
	Whole-body male	https://dbuz.uab.cat/Files/st1/Filtered_reads_AdultMale_R1_001_quality.fastq
	Pupae	https://dbuz.uab.cat/Files/st1/Filtered_reads_Pupae_R1_001_quality.fastq
D. koepferae	Head	This study
	Larvae	This study
	Whole-body male (no reproductive tract)	https://www.ncbi.nlm.nih.gov/sra/?term=SRR8980759
	Ovary	https://www.ncbi.nlm.nih.gov/sra/?term=SRR5145565
	Testes	https://www.ncbi.nlm.nih.gov/sra/?term=SRR8980758
